# Optimal carbon partitioning reconciles the apparent divergence between optimal and observed canopy profiles of photosynthetic capacity

**DOI:** 10.1101/2020.09.16.300202

**Authors:** Thomas N. Buckley

## Abstract

**Research conducted:** Photosynthetic capacity per unit irradiance is greater, and the marginal carbon revenue of water (∂*A*/∂*E*) is smaller, in shaded leaves than sunlit leaves, apparently contradicting optimization theory. I tested the hypothesis that these patterns arise from optimal carbon partitioning subject to biophysical constraints on leaf water potential.

**Methods:** In a whole plant model with two canopy modules, I adjusted carbon partitioning, nitrogen partitioning and leaf water potential to maximize carbon profit or canopy photosynthesis, and recorded how gas exchange parameters compared between shaded and sunlit modules in the optimum.

**Key results:** The model predicted that photosynthetic capacity per unit irradiance should be larger, and ∂*A*/∂*E* smaller, in shaded modules compared to sunlit modules. This was attributable partly to radiation-driven differences in evaporative demand, and partly to differences in hydraulic conductance arising from the need to balance marginal returns on stem carbon investment between modules. The model verified, however, that invariance in the marginal carbon revenue of N (∂*A*/∂*N*) is in fact optimal.

**Conclusion:** The Cowan-Farquhar optimality solution (invariance of ∂*A*/∂*E*) does not apply to spatial variation within a canopy. The resulting variation in carbon-water economy explains differences in capacity per unit irradiance, reconciling optimization theory with observations.
