## Supporting Information File S1 for "Optimal carbon partitioning reconciles the apparent divergence between optimal and observed canopy profiles of photosynthetic capacity": file S1.xlsm

### Sheet: Sheet1
		module A	module B										fsa	0.459099	stem C frac (module A)				target choice	1			path
pathlength	path	1	1	varpsi	1				input parameters				fr	0.265056	root C fraction								gbh
boundary layer cond	gbh	2	2	TairC	25	deg C			calculated input parameters				fna	0.572733	N fraction (module A)			choose optimization target:					io
above-branch PPFD	io	1500	750	RH	50	%			optimized parameters				fva	0.554731	Nv module A	1			profit	24.1805
									outputs				fvb	0.52155	Nv module B				C gain	39.0162			psi
leaf water potential	psi	-1.45545	-1.36738	MPa									fca	0.0269077	Nc module A								cs
stem C	cs	18.364	11.0338	mol C									fcb	0.0734274	Nc module B				target	24.1805			cl
leaf C	cl	1	1	mol C									psiA	1.45545	psi module A								rs
stem R	rs	5.5638	9.26002	1/(mol s-1 MPa-1)									psiB	1.36738	psi module B								rl
leaf R	rl	87.26	87.26	1/(mol s-1 MPa-1)																			rr
root R	rr	142.909	142.909	1/(mol s-1 MPa-1)									fsb	0.275845	stem C module B								la
leaf area	la	1	1	m2									cr	10.6022	root C								et
total E	et	0.00424973	0.00317444	mol s-1																			nt
module N	nt	47.922	35.7506	mmol N																			e
E per leaf area	e	0.00424973	0.00317444	mol m-2 s-1								total C for stems and root	totalC	40	mol								i
I per leaf area	i	1500	750	umol m-2 s-1								soil N inputs	Nm	450	mmol m-2 y-1								n
PS N per leaf area	n	47.922	35.7506	mmol m-2								ambient CO2	ca	415	umol mol-1								fir
IR skyview	fir	1	0.38081	-								xi (steepness para for risk)	xi	5	MPa-1								TleafC
leaf T	TleafC	25.0469	24.9135	deg C								soil psi	psisoil	0	MPa								dw
deltaw	dw	0.0156809	0.0154333	mol mol-1								leaf area of one module	leaf area	1	m2								gtc
total cond to CO2	gtc	0.172495	0.13034	mol m-2 s-1								A vs Av, Aj curvature para	thetaa	0.999	-								vm
Vcmax	vm	119.398	82.7634	umol m-2 s-1								Vm per unit Nv	chiv	4.49	umol s-1 mmol-1								jm
Jmax	jm	188.872	135.332	umol m-2 s-1								Jm per unit Nj	chij	9.48	umol s-1 mmol-1								phi
phi	phi	0.141592	0.191899	-								Chl per Nc	chic	0.03384	mmol mmol-1								thetaj
thetaj	thetaj	0.978726	0.97879	-								Chl per Nj	chicj	0.000464	mmol mmol-1								chl
chl	chl	0.0529383	0.0955511	mmol m-2 s-1								saturation const for CR vs N	knr	16	mol m-2								j
J	j	172.816	121.43	umol m-2 s-1								light extinct. coeff	klight	0.56	-								rd
Rd	rd	1.07237	0.745882	umol m-2 s-1								wood C density	rhocw	23119.2	mol m-3								gams
gamma star	gams	43.032	42.7392	umol mol-1								taper	zeta	0.380699	-								kp
Kprime	kp	717.938	709.726	umol mol-1								sapwood permeability	ks	1.38e-12	m2								civ
ci (v-lim)	civ	264.94	272.292	umol mol-1								C-specific leaf area	sla	1	m2 mol-1								cij
ci (j-lim)	cij	263.302	271.474	umol mol-1								leaf hydraulic conductance	Kleaf	0.01146	mol m-2 s-1 MPa-1								av
A (v-lim)	av	25.8846	18.6005	umol m-2 s-1								resp per C stem	rhos	0.0072	mol C mol-1 C year-1								aj
A (j-lim)	aj	26.1671	18.7071	umol m-2 s-1								resp per C root	rhor	0.72	mol C mol-1 C year-1								a
A per leaf area	a	25.216	18.0796	umol m-2 s-1								lifespan stem	taus	9.26	years								ci
ci	ci	268.815	276.288	umol mol-1								lifespan leaf	taul	1	years								amax
light and CO2-sat A	amax	46.1455	33.0872	umol m-2 s-1								lifespan root	taur	1	years								at
A total incl risk penalty	at	22.4978	16.5184	umol m-2 s-1								construction cost	fc	0.286	-								P
C profit	P	14.2166	9.96393	umol m-2 s-1								stem N:C	ncs	1.2	mmol N mol-1 C								gsw
stom cond to H2O	gsw	0.309896	0.227337									root N:C	ncr	17	mmol N mol-1 C								dade
dA/dE	dade	2.19922	1.82998	umol mmol-1								retracted fraction of leaf N	gammaN	0.5	-								dadn
dA/dN	dadn	0.327884	0.318267	umol mmol-1								retracted fraction of stem N	gammaS	0.5	-								dPdN
dP/dN	dPdN	0.200589	0.20059	umol mmol-1								root hydraulic cond per C	krr	0.00066	mol w mol-1C s-1 MPa-1								dPdE
dP/dE	dPdE	1.50923	1.28058	umol mmol-1								daylength	daylen	12	h
												daytime R inhibition	dayRinhib	0.136	-								ib/ia
irradiance ratio	ib/ia	0.5										viscosity of water	eta	8.9e-10	MPa s								Vmb/Vma
Vm ratio	Vmb/Vma	0.69317										molar volume of water	vw	1.8e-05	m3 mol-1								Jmb/Jma
Jm ratio	Jmb/Jma	0.716531										seconds per year	spery	5000000	s y-1								Amb/Ama
Am ratio	Amb/Ama	0.717019										psi50 for module A	p50A	-2	MPa								ib/ia
irradiance ratio	ib/ia	0.5										psi50 for module B	p50B	-2	MPa
												leaf emissivity	epsleaf	0.97	-
												Stefan-Boltzmann const	stefboltz	5.67e-08	J m-2 s-1 K-4								path
												latent heat of vap	latent	43972	J mol-1								gbh
												heat capacity of air	cpa	29.2	J mol-1 K-1								io
												night length	nightlen	12	h
calcs for dN												noct leaf R multiplier	rdm	1.15741	-								psi
	path	1	1									stem overhead	betas	0.00226264	umol m-2 s-1 mol-1								cs
	gbh	2	2									leaf overhead	betal	0.2	umol m-2 s-1 mol-1								cl
	io	1500	750									root overhead	betar	0.302816	umol m-2 s-1 mol-1								rs
												stem conductivity factor	kss	0.00978729	mol m2 s-1 MPa-1 mol-1								rl
	psi	-1.45545	-1.36738									leaf cond per C	kll	0.01146	mol s-1 MPa-1 mol-1								rr
	cs	18.364	11.0338									air temp	Tair	25	deg C								la
	cl	1	1									air relative humidity	RH	50	%								et
	rs	5.5638	9.26002									air T in kelvins	TairK	298.15									nt
	rl	87.26	87.26									ambient H2O mole fraction	wair	0.0155937	mol mol-1								e
	rr	142.909	142.909									atmospheric emissivity	epsatm	0.814698									i
	la	1	1																				n
	et	0.00424973	0.00317444																				fir
	nt	47.9225	35.7509										dc	1.00001									TleafC
	e	0.00424973	0.00317444										pastecol	25									dw
	i	1500	750																				gtc
	n	47.9225	35.7509																				vm
	fir	1	0.38081																				jm
	TleafC	25.0469	24.9135																				phi
	dw	0.0156809	0.0154333																				thetaj
	gtc	0.172494	0.130339																				chl
	vm	119.4	82.7643																				j
	jm	188.874	135.334																				rd
	phi	0.141593	0.1919																				gams
	thetaj	0.978726	0.97879																				kp
	chl	0.0529389	0.0955521																				civ
	j	172.817	121.431																				cij
	rd	1.07238	0.745889																				av
	gams	43.032	42.7392																				aj
	kp	717.939	709.727																				a
	civ	264.938	272.291																				ci
	cij	263.301	271.473																				amax
	av	25.8847	18.6007																				at
	aj	26.1673	18.7072																				P
	a	25.2162	18.0797
	ci	268.814	276.287																				dade
	amax	46.146	33.0875																				dadn
	at	22.4979	16.5185																				dPdN
	P	14.2167	9.964																				dPdE
calcs for dE
	path	1	1
	gbh	2	2
	io	1500	750
	psi	-1.45545	-1.36738
	cs	18.364	11.0338
	cl	1	1																				totalC
	rs	5.5638	9.26002																				Nm
	rl	87.26	87.26																				ca
	rr	142.909	142.909																				xi
	la	1	1																				psisoil
	et	0.00424977	0.00317448																				leaf area
	nt	47.922	35.7506																				thetaa
	e	0.00424977	0.00317448																				chiv
	i	1500	750																				chij
	n	47.922	35.7506																				chic
	fir	1	0.38081																				chicj
	TleafC	25.0468	24.9135																				knr
	dw	0.0156808	0.0154332																				klight
	gtc	0.172497	0.130341																				rhocw
	vm	119.398	82.7632																				zeta
	jm	188.871	135.332																				ks
	phi	0.141592	0.191899																				sla
	thetaj	0.978726	0.97879																				Kleaf
	chl	0.0529383	0.0955511																				rhos
	j	172.816	121.429																				rhor
	rd	1.07237	0.74588																				taus
	gams	43.0319	42.7391																				taul
	kp	717.936	709.725																				taur
	civ	264.941	272.293																				fc
	cij	263.304	271.476																				ncs
	av	25.8847	18.6006																				ncr
	aj	26.1671	18.7072																				gammaN
	a	25.2161	18.0797																				gammaS
	ci	268.817	276.29																				krr
	amax	46.1454	33.0872																				daylen
	at	22.4979	16.5185																				dayRinhib
	P	14.2167	9.96397																				eta
																							vw
																							spery
																							p50A
																							p50B
																							epsleaf
																							stefboltz
																							latent
																							cpa
																							nightlen
																							rdm
																							betas
																							betal
																							betar
																							kss
																							kll
																							Tair
																							RH
																							TairK
																							wair
																							epsatm
